# The herpesvirus UL49.5 protein hijacks a cellular C-degron pathway to drive TAP transporter degradation

**DOI:** 10.1101/2023.09.27.559663

**Authors:** Magda Wąchalska, Celeste Riepe, Magdalena J. Ślusarz, Małgorzata Graul, Lukasz S. Borowski, Wenjie Qiao, Michalina Foltynska, Jan E. Carette, Krystyna Bieńkowska-Szewczyk, Roman J. Szczesny, Ron R. Kopito, Andrea D. Lipińska

## Abstract

The transporter associated with antigen processing (TAP) is a key player in the MHC class I-restricted antigen presentation and an attractive target for immune evasion by viruses. Bovine herpesvirus 1 (BoHV-1) impairs TAP-dependent antigenic peptide transport through a two-pronged mechanism in which binding of the UL49.5 gene product to TAP both inhibits peptide transport and promotes its proteasomal degradation. How UL49.5 promotes TAP degradation is unknown. Here, we use high-content siRNA and genome-wide CRISPR-Cas9 screening to identify CLR2^KLHDC3^ as the E3 ligase responsible for UL49.5-triggered TAP disposal in human cells. We propose that the C-terminus of UL49.5 mimics a C-end rule degron that recruits the E3 to TAP and engages the CRL2 E3 in ER-associated degradation.

**SIGNIFICANCE:** Herpesviruses are masters of immune evasion. Most often, they hijack host cellular pathways to modulate the antiviral immune response. Varicellovirus UL49.5 orthologs have evolved as inhibitors of the transporter associated with antigen processing (TAP) and, this way, major modulators of the MHC class I-restricted antigen presentation. This study identifies the long-sought molecular mechanism exploited by bovine herpesvirus 1-encoded UL49.5 to trigger proteasomal degradation of TAP. Our findings demonstrate that the viral protein hijacks host cell CRL2-ubiquitin conjugation and ER-associated degradation pathways to promote TAP degradation. These findings advance the understanding of how herpesviruses can manipulate the cellular machinery.
