## Supplemental Table 3 for "The herpesvirus UL49.5 protein hijacks a cellular C-degron pathway to drive TAP transporter degradation"

### Sheet: UL49.5 variants
Construct	Primer name	Primer sequence (5'-3')
UL49.5 G96D	UL49.5 Fw	CAGAATTCACCATGCCGCGGTCG
	UL49.5 G96D Rev	GGATTCAATCCCGCCCCCGCGACTC
UL49.5 ∆G96	UL49.5 Fw	CAGAATTCACCATGCCGCGGTCG
	UL49.5 ∆G96 Rev	GGATTCACCGCCCCCGCGACTCC
UL49.5 ∆RG96	UL49.5 Fw	CAGAATTCACCATGCCGCGGTCG
	UL49.5 ∆RG96 Rev	CGAATTCTCACCCCCGCGACTCC
UL49.5 R93K	UL49.5 Fw	CAGAATTCACCATGCCGCGGTCG
	UL49.5 R93K Rev	GAATTCAGCCCCGCCCCTTCGAC
UL49.5 R95K	UL49.5 Fw	CAGAATTCACCATGCCGCGGTCG
	UL49.5 R95K Rev	GAATTCAGCCCTTCCCCCGCGAC

### Sheet: CRISPR screen primers
Primer name	Cell population	Primer sequence (5'-3')
hGeCKO PCR1 Fw		AATGGACTATCATATGCTTACCGTAACTTGAAAGTATTTCG
hGeCKO PCR1 Rev		CTCGGTGCCACTTTTTCAAGTTGACGG
hGeCKO PCR2-501 Fw	Unsorted 1	AATGATACGGCGACCACCGAGATCTACACTATAGCCTACACTCTTTCCCTACACGACGCTCTTCCGATCTTCTTGTGGAAAGGACGAAACACC
hGeCKO PCR2-701 Rev		CAAGCAGAAGACGGCATACGAGATCGAGTAATGTGACTGGAGTTCAGACGTGTGCTCTTCCGATCTCGGACTAGCCTTATTTTAACTTGCTATTTC
hGeCKO PCR2-502 Fw	Unsorted 2	AATGATACGGCGACCACCGAGATCTACACATAGAGGCACACTCTTTCCCTACACGACGCTCTTCCGATCTTCTTGTGGAAAGGACGAAACACC
hGeCKO PCR2-702 Rev		CAAGCAGAAGACGGCATACGAGATTCTCCGGAGTGACTGGAGTTCAGACGTGTGCTCTTCCGATCTCGGACTAGCCTTATTTTAACTTGCTATTTC
hGeCKO PCR2-505 Fw	High GFP 1	AATGATACGGCGACCACCGAGATCTACACAGGCGAAGACACTCTTTCCCTACACGACGCTCTTCCGATCTTCTTGTGGAAAGGACGAAACACC
hGeCKO PCR2-705 Rev		CAAGCAGAAGACGGCATACGAGATTTCTGAATGTGACTGGAGTTCAGACGTGTGCTCTTCCGATCTCGGACTAGCCTTATTTTAACTTGCTATTTC
hGeCKO PCR2-506 Fw	High GFP 2	AATGATACGGCGACCACCGAGATCTACACTAATCTTAACACTCTTTCCCTACACGACGCTCTTCCGATCTTCTTGTGGAAAGGACGAAACACC
hGeCKO PCR2-706 Rev		CAAGCAGAAGACGGCATACGAGATACGAATTCGTGACTGGAGTTCAGACGTGTGCTCTTCCGATCTCGGACTAGCCTTATTTTAACTTGCTATTTC
